# Cysteine dependence in *Lactobacillus iners* constitutes a novel therapeutic target to modify the vaginal microbiota

**DOI:** 10.1101/2021.06.12.448098

**Authors:** Seth M. Bloom, Nomfuneko A. Mafunda, Benjamin M. Woolston, Matthew R. Hayward, Josephine F. Frempong, Aaron B. Abai, Jiawu Xu, Alissa J. Mitchell, Xavier Westergaard, Fatima A. Hussain, Nondumiso Xulu, Mary Dong, Krista L. Dong, Thandeka Gumbi, Xolisile Ceasar, Justin K. Rice, Namit Choksi, Nasreen Ismail, Thumbi Ndung’u, Musie S. Ghebremichael, Emily P. Balskus, Caroline M. Mitchell, Douglas S. Kwon

## Abstract

Vaginal microbiota composition affects several important reproductive health outcomes. *Lactobacillus crispatus*-dominant bacterial communities have favorable associations whereas anaerobe-dominant communities deficient of lactobacilli are linked to poor outcomes, including bacterial vaginosis (BV). *Lactobacillus iners*, the most abundant vaginal species worldwide, has adverse associations compared to *L. crispatus*, but standard metronidazole treatment for BV promotes *L. iners*-dominance, likely contributing to post-treatment relapse. *L. iners* is under-studied because it fails to grow in standard *Lactobacillus* media *in vitro*. Here we trace this *in vitro* phenotype to a species-specific cysteine requirement associated with limitations in cysteine-related transport mechanisms and show that vaginal cysteine concentrations correlate with *Lactobacillus* abundance *in vivo*. We demonstrate that cystine uptake inhibitors selectively impede *L. iners* growth and that combining an inhibitor with metronidazole thus promotes *L. crispatus* dominance of defined BV-like communities. These findings identify a novel target for therapeutic vaginal microbiota modulation to improve reproductive health.
