## Supplementary File 1 for "Cysteine dependence in *Lactobacillus iners* constitutes a novel therapeutic target to modify the vaginal microbiota": Cys_pathway_genes_of_interest3.txt

Pathway	Enzyme_Name	Alternate_Names	All_Names	Name_to_Plot	EC_number	TC_Numbers	KEGG_Rxn_Nums	KEGG_Rxn	BRITE_Annotation	KO	COG	GO_Terms	KEGG_modules	KEGG_Pathways	KEGG_Pathway_Names	KEGG_Gene_Names	Notes
Cysteine synthase	serine acetyltransferase	serine O-acetyltransferase|SATase|L-serine acetyltransferase|serine acetyltransferase|serine transacetylase	serine acetyltransferase|serine O-acetyltransferase|SATase|L-serine acetyltransferase|serine acetyltransferase|serine transacetylase|cysE	cysE	2.3.1.30		R00586	L-Serine + Acetyl-CoA <=> O-Acetyl-L-serine + CoA		K00640|K19726|K23304	COG1045	GO:0009001	M00021	ko00270|ko00920	Cysteine and methionine metabolism; Sulfur metabolism	cysE
Cysteine synthase	cysteine synthase	O-acetyl-L-serine sulfhydrylase|O-acetyl-L-serine sulfohydrolase|O-acetylserine (thiol)-lyase|O-acetylserine (thiol)-lyase A|O-acetylserine sulfhydrylase|O3-acetyl-L-serine acetate-lyase (adding hydrogen-sulfide)|acetylserine sulfhydrylase|cysteine synthetase|S-sulfocysteine synthase|3-O-acetyl-L-serine:hydrogen-sulfide 2-amino-2-carboxyethyltransferase|O3-acetyl-L-serine:hydrogen-sulfide 2-amino…	cysteine synthase|O-acetyl-L-serine sulfhydrylase|O-acetyl-L-serine sulfohydrolase|O-acetylserine (thiol)-lyase|O-acetylserine (thiol)-lyase A|O-acetylserine sulfhydrylase|O3-acetyl-L-serine acetate-lyase (adding hydrogen-sulfide)|acetylserine sulfhydrylase|cysteine synthetase|S-sulfocysteine synthase|3-O-acetyl-L-serine:hydrogen-sulfide 2-amino-2-carboxyethyltransferase|O3-acetyl-L-serine:hydrog…	cysK	2.5.1.47		R00897	O-Acetyl-L-serine + Hydrogen sulfide <=> L-Cysteine + Acetate		K01738|K10150|K13034|K17069	COG0031	GO:0004124	M00021	ko00270|ko00920	Cysteine and methionine metabolism; Sulfur metabolism	cysK
Cysteine synthase	S-sulfo-L-cysteine synthase	cysteine synthase B|cysM|CS26	S-sulfo-L-cysteine synthase|cysteine synthase B|cysM|CS26|cysM|CS26	cysM	2.5.1.144		R03132	O-Acetyl-L-serine + Thiosulfate <=> S-Sulfo-L-cysteine + Acetate		K12339|K22846	COG0031			ko00270	Cysteine and methionine metabolism	cysM|CS26
Cysteine synthase	O-phosphoserine sulfhydrylase	O-phosphoserine(thiol)-lyase	O-phosphoserine sulfhydrylase|O-phosphoserine(thiol)-lyase|cysO	cysO	2.5.1.65		R07274	O-Phospho-L-serine + Hydrogen sulfide <=> L-Cysteine + Orthophosphate		K10150|K01738		GO:0004124|GO:0033847	M00035|M00338	ko00270	Cysteine and methionine metabolism	cysO	Likely not present in relevant bacteria
Reverse transsulfuration	cystathionine beta-synthase	serine sulfhydrase|beta-thionase|methylcysteine synthase|serine sulfhydrylase|L-serine hydro-lyase	cystathionine beta-synthase|serine sulfhydrase|beta-thionase|methylcysteine synthase|serine sulfhydrylase|L-serine hydro-lyase|CBS	CBS	4.2.1.22		R01290	L-Serine + L-Homocysteine <=> L-Cystathionine + H2O		K01697|K10150	COG0031|COG0517	GO:0004122	M00035|M00338	ko00270	Cysteine and methionine metabolism	CBS
Reverse transsulfuration	cystathionine beta-synthase (O-acetyl-L-serine)	MccB|O-acetylserine dependent cystathionine beta-synthase	cystathionine beta-synthase (O-acetyl-L-serine)|MccB|O-acetylserine dependent cystathionine beta-synthase|mccA	mccA	2.5.1.134		R10305	O-Acetyl-L-serine + L-Homocysteine <=> L-Cystathionine + Acetate		K17216	COG0031		M00609	ko00270	Cysteine and methionine metabolism	mccA
Reverse transsulfuration	cystathionine gamma-lyase	homoserine deaminase|homoserine dehydratase|cystine desulfhydrase|cysteine desulfhydrase|gamma-cystathionase|cystathionase|homoserine deaminase-cystathionase|gamma-CTL|cystalysin|cysteine lyase|L-cystathionine cysteine-lyase|CGL	cystathionine gamma-lyase|homoserine deaminase|homoserine dehydratase|cystine desulfhydrase|cysteine desulfhydrase|gamma-cystathionase|cystathionase|homoserine deaminase-cystathionase|gamma-CTL|cystalysin|cysteine lyase|L-cystathionine cysteine-lyase|CGL|mccB|CTH	mccB	4.4.1.1		R01001|R08632	L-Cystathionine + H2O <=> L-Cysteine + Ammonia + 2-Oxobutanoate; L-Cystathionine <=> L-Cysteine + 2-Aminobut-2-enoate		K01758|K17217	COG0626	GO:0004123	M00338|M00609	ko00270	Cysteine and methionine metabolism	mccB|CTH
Reverse transsulfuration	adenosylhomocysteinase	S-adenosylhomocysteine synthase|S-adenosylhomocysteine hydrolase|adenosylhomocysteine hydrolase|S-adenosylhomocysteinase|SAHase|AdoHcyase	adenosylhomocysteinase|S-adenosylhomocysteine synthase|S-adenosylhomocysteine hydrolase|adenosylhomocysteine hydrolase|S-adenosylhomocysteinase|SAHase|AdoHcyase|ahcY	ahcY	3.3.1.1		R00192	S-Adenosyl-L-homocysteine + H2O <=> Adenosine + L-Homocysteine		K01251	COG0499	GO:0004013	M00035	ko00270	Cysteine and methionine metabolism	ahcY
Reverse transsulfuration	DNA (cytosine-5-)-methyltransferase	EcoRI methylase|DNA 5-cytosine methylase|DNA cytosine C5 methylase|DNA cytosine methylase|DNA-cytosine 5-methylase|DNA-cytosine methyltransferase|HpaII methylase|HpaII' methylase|M.BsuRIa|M.BsuRIb|Type II DNA methylase|cytosine 5-methyltransferase|cytosine DNA methylase|cytosine DNA methyltransferase|cytosine-specific DNA methyltransferase|deoxyribonucleic (cytosine-5-)-methyltransferase|deoxyrib…	DNA (cytosine-5-)-methyltransferase|EcoRI methylase|DNA 5-cytosine methylase|DNA cytosine C5 methylase|DNA cytosine methylase|DNA-cytosine 5-methylase|DNA-cytosine methyltransferase|HpaII methylase|HpaII' methylase|M.BsuRIa|M.BsuRIb|Type II DNA methylase|cytosine 5-methyltransferase|cytosine DNA methylase|cytosine DNA methyltransferase|cytosine-specific DNA methyltransferase|deoxyribonucleic (cyt…	dcm	2.1.1.37		R00380|R04858	S-Adenosyl-L-methionine + DNA <=> S-Adenosyl-L-homocysteine + DNA 5-methylcytosine; S-Adenosyl-L-methionine + DNA cytosine <=> S-Adenosyl-L-homocysteine + DNA 5-methylcytosine		K00558|K17398|K17399	COG0270	GO:0003886	M00035	ko00270	Cysteine and methionine metabolism	DNMT1|dcm|DNMT3A|DNMT3B
Reverse transsulfuration	methionine adenosyltransferase	adenosylmethionine synthetase|ATP-methionine adenosyltransferase|methionine S-adenosyltransferase|methionine-activating enzyme|S-adenosyl-L-methionine synthetase|S-adenosylmethionine synthase|S-adenosylmethionine synthetase|AdoMet synthetase	methionine adenosyltransferase|adenosylmethionine synthetase|ATP-methionine adenosyltransferase|methionine S-adenosyltransferase|methionine-activating enzyme|S-adenosyl-L-methionine synthetase|S-adenosylmethionine synthase|S-adenosylmethionine synthetase|AdoMet synthetase|metK	metK	2.5.1.6		R00177	Orthophosphate + Diphosphate + S-Adenosyl-L-methionine <=> ATP + L-Methionine + H2O		K00789	COG0192|COG1812	GO:0004478	M00034|M00035|M00609	ko00270	Cysteine and methionine metabolism	metK
Reverse transsulfuration	S-ribosylhomocysteine lyase	S-ribosylhomocysteinase|LuxS	S-ribosylhomocysteine lyase|S-ribosylhomocysteinase|LuxS|luxS	luxS	4.4.1.21		R01291	S-Ribosyl-L-homocysteine <=> (S)-4,5-Dihydroxypentane-2,3-dione + L-Homocysteine		K07173	COG1854	GO:0043768	M00609	ko00270	Cysteine and methionine metabolism	luxS
Reverse transsulfuration	adenosylhomocysteine nucleosidase	S-adenosylhomocysteine nucleosidase|5'-methyladenosine nucleosidase|S-adenosylhomocysteine/5'-methylthioadenosine nucleosidase|AdoHcy/MTA nucleosidase	adenosylhomocysteine nucleosidase|S-adenosylhomocysteine nucleosidase|5'-methyladenosine nucleosidase|S-adenosylhomocysteine/5'-methylthioadenosine nucleosidase|AdoHcy/MTA nucleosidase|mtnN|mtn|pfs|K18284	mtnN	3.2.2.9		R00194	S-Adenosyl-L-homocysteine + H2O <=> S-Ribosyl-L-homocysteine + Adenine		K01243|K18284	COG0775	GO:0008782	M00034|M00609	ko00270	Cysteine and methionine metabolism	mtnN|mtn|pfs|K18284
Cystine cycle	cystine reductase	cystine reductase (NADH)|NADH-dependent cystine reductase|cystine reductase (NADH2)|NADH2:L-cystine oxidoreductase	cystine reductase|cystine reductase (NADH)|NADH-dependent cystine reductase|cystine reductase (NADH2)|NADH2:L-cystine oxidoreductase	cystine reductase	1.8.1.6		R00892	2 L-Cysteine + NAD+ <=> L-Cystine + H+ + NADH						ko00270	Cysteine and methionine metabolism
Cystine cycle	glutathione---cystine transhydrogenase	GSH-cystine transhydrogenase|NADPH-dependent GSH-cystine transhydrogenase	glutathione---cystine transhydrogenase|GSH-cystine transhydrogenase|NADPH-dependent GSH-cystine transhydrogenase	GSH-cystine transhydrogenase	1.8.4.4		R01109|R01113	Cystine + 2 Glutathione <=> Glutathione disulfide + 2 Cysteine; L-Cystine + 2 Glutathione <=> Glutathione disulfide + 2 L-Cysteine						ko00270|ko00480	Cysteine and methionine metabolism; Glutathione metabolism
Cysteine racemase	amino-acid racemase	L-amino acid racemase	amino-acid racemase|L-amino acid racemase	L-amino acid racemase	5.1.1.10		R00903	L-Cysteine <=> D-Cysteine						ko00270	Cysteine and methionine metabolism
Sulfate reduction	assimilatory sulfite reductase (ferredoxin)	ferredoxin-sulfite reductase|SIR (gene name)|sulfite reductase (ferredoxin)	assimilatory sulfite reductase (ferredoxin)|ferredoxin-sulfite reductase|SIR (gene name)|sulfite reductase (ferredoxin)|sir	sir	1.8.7.1		R00859	Hydrogen sulfide + 6 Oxidized ferredoxin + 3 H2O <=> Sulfite + 6 Reduced ferredoxin + 6 H+		K00392		GO:0050311	M00176	ko00920	Sulfur metabolism	sir
Sulfate reduction	assimilatory sulfite reductase (NADPH)	sulfite reductase (NADPH)|sulfite (reduced nicotinamide adenine dinucleotide phosphate) reductase|NADPH-sulfite reductase|NADPH-dependent sulfite reductase|H2S-NADP oxidoreductase|sulfite reductase (NADPH2)|MET5|MET10|cysI|cysJ	assimilatory sulfite reductase (NADPH)|sulfite reductase (NADPH)|sulfite (reduced nicotinamide adenine dinucleotide phosphate) reductase|NADPH-sulfite reductase|NADPH-dependent sulfite reductase|H2S-NADP oxidoreductase|sulfite reductase (NADPH2)|MET5|MET10|cysI|cysJ|cysJ|cysI	cysJ|cysI	1.8.1.2		R00858	Hydrogen sulfide + 3 NADP+ + 3 H2O <=> Sulfite + 3 NADPH + 3 H+		K00380|K00381	COG0369|COG0155	GO:0004783	M00176	ko00920	Sulfur metabolism	cysJ|cysI
Sulfate reduction	dissimilatory sulfite reductase	siroheme sulfite reductase|DsrAB	dissimilatory sulfite reductase|siroheme sulfite reductase|DsrAB|dsrA|dsrB	dsrAB	1.8.99.5		R00861|R00295	Hydrogen sulfide + Protein disulfide + 2 Acceptor + 3 H2O <=> Sulfite + Protein dithiol + 2 Reduced acceptor + 2 H+; Trithionate + HO- + Acceptor + 2 H2O <=> Reduced acceptor + 3 HSO3-		K11180|K11181	COG2221	GO:0018551	M00596	ko00920	Sulfur metabolism	dsrA|dsrB
Sulfate reduction	sulfite dehydrogenase (cytochrome)	sulfite cytochrome c reductase|sulfite-cytochrome c oxidoreductase|sorAB	sulfite dehydrogenase (cytochrome)|sulfite cytochrome c reductase|sulfite-cytochrome c oxidoreductase|sorAB	sorAB	1.8.2.1		R00528	Sulfite + H2O + 2 Ferricytochrome c <=> Sulfate + 2 Ferrocytochrome c + 2 H+		K05301		GO:0050310		ko00920	Sulfur metabolism
Sulfate reduction	sulfite oxidase		sulfite oxidase|SUOX	SUOX	1.8.3.1		R00533	Sulfite + Oxygen + H2O <=> Sulfate + Hydrogen peroxide		K00387		GO:0008482		ko00920	Sulfur metabolism	SUOX
Sulfate reduction	sulfite dehydrogenase (quinone)	soeABC	sulfite dehydrogenase (quinone)|soeABC|soeA	soeABC	1.8.5.6		R11487	Sulfite + Quinone + H2O <=> Sulfate + Hydroquinone		K21307	COG0243			ko00920	Sulfur metabolism	soeA
Sulfur metabolism	sulfur oxygenase/reductase	SOR|sulfur oxygenase|sulfur oxygenase reductase	sulfur oxygenase/reductase|SOR|sulfur oxygenase|sulfur oxygenase reductase|sor	sor	1.13.11.55		R07365	4 Sulfur + 4 H2O + Oxygen <=> 2 Hydrogen sulfide + 2 Sulfite		K16952		GO:0033755		ko00920	Sulfur metabolism	sor
Homocysteine desulfhydrase	homocysteine desulfhydrase	homocysteine desulfurase|L-homocysteine hydrogen-sulfide-lyase (deaminating)	homocysteine desulfhydrase|homocysteine desulfurase|L-homocysteine hydrogen-sulfide-lyase (deaminating)|mccB	mccB	4.4.1.2		R01283|R08633	L-Homocysteine + H2O <=> Hydrogen sulfide + Ammonia + 2-Oxobutanoate; L-Homocysteine <=> Hydrogen sulfide + 2-Aminobut-2-enoate		K17217	COG0626	GO:0047982	M00609	ko00920	Sulfur metabolism	mccB
Glutathione degradation	glutathione gamma-glutamate hydrolase	glutathionase|gamma-glutamyltranspeptidase|glutathione hydrolase|GGT: ECM38	glutathione gamma-glutamate hydrolase|glutathionase|gamma-glutamyltranspeptidase|glutathione hydrolase|GGT: ECM38|ggt|GGT1_5|CD224	ggt	3.4.19.13		R00494	Glutathione + H2O <=> Cys-Gly + L-Glutamate		K00681|K18592	COG0405	GO:0003840|GO:0036374		ko00480	Glutathione metabolism	ggt|GGT1_5|CD224
Glutathione degradation	glutathione-specific gamma-glutamylcyclotransferase	gamma-GCG|CHAC|CHAC1|CHAC2	glutathione-specific gamma-glutamylcyclotransferase|gamma-GCG|CHAC|CHAC1|CHAC2|CHAC|chaC	gamma-GCG	4.3.2.7		R11861	Glutathione <=> Cys-Gly + 5-Oxoproline		K07232	COG3703	GO:0061928		ko00480	Glutathione metabolism	CHAC|chaC
Glutathione degradation	gamma-glutamyltransferase	glutamyl transpeptidase|alpha-glutamyl transpeptidase|gamma-glutamyl peptidyltransferase|gamma-glutamyl transpeptidase|gamma-GPT|gamma-GT|gamma-GTP|L-gamma-glutamyl transpeptidase|L-gamma-glutamyltransferase|L-glutamyltransferase|GGT|gamma-glutamyltranspeptidase	gamma-glutamyltransferase|glutamyl transpeptidase|alpha-glutamyl transpeptidase|gamma-glutamyl peptidyltransferase|gamma-glutamyl transpeptidase|gamma-GPT|gamma-GT|gamma-GTP|L-gamma-glutamyl transpeptidase|L-gamma-glutamyltransferase|L-glutamyltransferase|GGT|gamma-glutamyltranspeptidase|ggt|GGT1_5|CD224	ggt	2.3.2.2		R01262|R01687|R04159	Glutathione + L-Amino acid <=> Cys-Gly + (5-L-Glutamyl)-L-amino acid; (5-L-Glutamyl)-peptide + Taurine <=> Peptide + 5-L-Glutamyl-taurine; (5-L-Glutamyl)-peptide + Amino acid <=> Peptide + 5-L-Glutamyl amino acid		K00681|K18592	COG0405	GO:0003840|GO:0036374		ko00480	Glutathione metabolism	ggt|GGT1_5|CD224
Glutathione degradation	gamma-glutamylcyclotransferase	gamma-glutamyl-amino acid cyclotransferase|gamma-L-glutamylcyclotransferase|L-glutamic cyclase|(5-L-glutamyl)-L-amino-acid 5-glutamyltransferase (cyclizing)|GGCT	gamma-glutamylcyclotransferase|gamma-glutamyl-amino acid cyclotransferase|gamma-L-glutamylcyclotransferase|L-glutamic cyclase|(5-L-glutamyl)-L-amino-acid 5-glutamyltransferase (cyclizing)|GGCT|GGCT	ggct	4.3.2.9		R03749|R02743	(5-L-Glutamyl)-L-amino acid <=> 5-Oxoproline + L-Amino acid; gamma-L-Glutamyl-L-cysteine <=> 5-Oxoproline + L-Cysteine		K00682		GO:0003839		ko00480	Glutathione metabolism	GGCT
Glutathione degradation	membrane alanyl aminopeptidase	microsomal aminopeptidase|aminopeptidase M|aminopeptidase N|particle-bound aminopeptidase|amino-oligopeptidase|alanine aminopeptidase|membrane aminopeptidase I|pseudo leucine aminopeptidase|alanyl aminopeptidase|alanine-specific aminopeptidase|cysteinylglycine dipeptidase|cysteinylglycinase|L-alanine aminopeptidase|CD13	membrane alanyl aminopeptidase|microsomal aminopeptidase|aminopeptidase M|aminopeptidase N|particle-bound aminopeptidase|amino-oligopeptidase|alanine aminopeptidase|membrane aminopeptidase I|pseudo leucine aminopeptidase|alanyl aminopeptidase|alanine-specific aminopeptidase|cysteinylglycine dipeptidase|cysteinylglycinase|L-alanine aminopeptidase|CD13|pepN|ANPEP|CD13	pepN	3.4.11.2		R00899|R04951	Cys-Gly + H2O <=> L-Cysteine + Glycine; R-S-Cysteinylglycine + H2O <=> S-Substituted L-cysteine + Glycine		K01256|K11140	COG0308			ko00480	Glutathione metabolism	pepN|ANPEP|CD13
Glutathione degradation	leucyl aminopeptidase	leucine aminopeptidase|leucyl peptidase|peptidase S|cytosol aminopeptidase|cathepsin III|L-leucine aminopeptidase|leucinaminopeptidase|leucinamide aminopeptidase|FTBL proteins|proteinates FTBL|aminopeptidase II|aminopeptidase III|aminopeptidase I	leucyl aminopeptidase|leucine aminopeptidase|leucyl peptidase|peptidase S|cytosol aminopeptidase|cathepsin III|L-leucine aminopeptidase|leucinaminopeptidase|leucinamide aminopeptidase|FTBL proteins|proteinates FTBL|aminopeptidase II|aminopeptidase III|aminopeptidase I|CARP|pepA|LAP3	pepA	3.4.11.1		R00899|R04951	Cys-Gly + H2O <=> L-Cysteine + Glycine; R-S-Cysteinylglycine + H2O <=> S-Substituted L-cysteine + Glycine		K01255|K11142	COG0260			ko00480	Glutathione metabolism	CARP|pepA|LAP3
Glutathione metabolism	bis-gamma-glutamylcystine reductase	NADPH2:bis-gamma-glutamylcysteine oxidoreductase|GSR	bis-gamma-glutamylcystine reductase|NADPH2:bis-gamma-glutamylcysteine oxidoreductase|GSR	GSR	1.8.1.13		R02742	2 gamma-L-Glutamyl-L-cysteine + NADP+ <=> Bis-gamma-glutamylcystine + NADPH + H+		K03423	COG1249	GO:0047135		ko00480	Glutathione metabolism
Glutathione synthesis	glutamate---cysteine ligase	gamma-glutamylcysteine synthetase|gamma-glutamyl-L-cysteine synthetase|gamma-glutamylcysteinyl synthetase	glutamate---cysteine ligase|gamma-glutamylcysteine synthetase|gamma-glutamyl-L-cysteine synthetase|gamma-glutamylcysteinyl synthetase|gshA|ybdK|GCLC	gshA	6.3.2.2		R00894	ATP + L-Glutamate + L-Cysteine <=> ADP + Orthophosphate + gamma-L-Glutamyl-L-cysteine		K01919|K06048|K11204	COG2918|COG2170	GO:0004357	M00118	ko00480	Glutathione metabolism	gshA|ybdK|GCLC
Glutathione synthesis	glutathione synthase	glutathione synthetase|GSH synthetase	glutathione synthase|glutathione synthetase|GSH synthetase|gshB|GSS	gshB	6.3.2.3		R00497	ATP + gamma-L-Glutamyl-L-cysteine + Glycine <=> ADP + Orthophosphate + Glutathione		K01920|K21456	COG0189	GO:0004363	M00118	ko00480|ko00270	Glutathione metabolism; Cysteine and methionine metabolism	gshB|GSS
Glutathione synthesis	Putative glutamate--cysteine ligase	gamma-glutamylcysteine synthetase	Putative glutamate--cysteine ligase|gamma-glutamylcysteine synthetase|gshAB|gshF	gshAB												gshAB|gshF	Lactobacillus plantarum subsp. plantarum ATCC 14917 = JCM 1149
Glutathione and cysteine transport	cydC	MdrH	cydC|MdrH|CydC	cydC		3.A.1.129|3.A.1.129.1			ATP-binding cassette, subfamily C, bacterial CydC	K16012	COG4987	GO:0034775		ko02010	ABC transporters	CydC
Glutathione and cysteine transport	cydD		cydD|CydD	cydD		3.A.1.129|3.A.1.129.1			ATP-binding cassette, subfamily C, bacterial CydD	K16013	COG4988	GO:0034775		ko02010	ABC transporters	CydD
Cytochrome bd synthesis	cydA	cytochrome bd ubiquinol oxidase subunit I	cydA|cytochrome bd ubiquinol oxidase subunit I|CydA	cydA	7.1.1.7	3.D.4.3	R11325	2 Ubiquinol + Oxygen + 4 H+ <=> 2 Ubiquinone + 2 H2O + 4 H+		K00425	COG1271		M00153	ko00190|ko02020	Oxidative phosphorylation; Two-component system	CydA
Cytochrome bd synthesis	cydB	cytochrome bd ubiquinol oxidase subunit II	cydB|cytochrome bd ubiquinol oxidase subunit II|CydB	cydB	7.1.1.7	3.D.4.3	R11325	2 Ubiquinol + Oxygen + 4 H+ <=> 2 Ubiquinone + 2 H2O + 4 H+		K00426	COG1294		M00153	ko00190|ko02020	Oxidative phosphorylation; Two-component system	CydB
Cystine Transport	fliY	tcyA	fliY|tcyA|fliY|tcyA	fliY		3.A.1.3.10|3.A.1.3.14|3.A.1.3.28			L-cystine transport system substrate-binding protein	K02424	COG0834	GO:0015184		ko02010	ABC transporters	fliY|tcyA
Cystine Transport	tcyB	yecS	tcyB|yecS|tcyB|yecS	tcyB		3.A.1.3.10|3.A.1.3.14|3.A.1.3.28			L-cystine transport system permease protein	K10009	COG0765	GO:0015184		ko02010	ABC transporters	tcyB|yecS
Cystine Transport	tcyC	yecC|ABC-type polar-amino-acid transporter|histidine permease|polar-amino-acid-transporting ATPase	tcyC|yecC|ABC-type polar-amino-acid transporter|histidine permease|polar-amino-acid-transporting ATPase|tcyC|yecC	tcyC	7.4.2.1	3.A.1.3.10|3.A.1.3.14|3.A.1.3.28			L-cystine transport system ATP-binding protein	K10010	COG1126	GO:0015184		ko02010	ABC transporters	tcyC|yecC
Cystine Transport	tcyJ		tcyJ|tcyJ	tcyJ		3.A.1.3.13			L-cystine transport system substrate-binding protein	K16956	COG0834	GO:0015184		ko02010	ABC transporters	tcyJ
Cystine Transport	tcyK		tcyK|tcyK	tcyK		3.A.1.3.13			L-cystine transport system substrate-binding protein	K16957	COG0834	GO:0015184		ko02010	ABC transporters	tcyK
Cystine Transport	tcyL		tcyL|tcyL	tcyL		3.A.1.3.13			L-cystine transport system substrate-binding protein	K16958	COG0765	GO:0015184		ko02010	ABC transporters	tcyL
Cystine Transport	tcyM		tcyM|tcyM	tcyM		3.A.1.3.13			L-cystine transport system permease protein	K16959	COG0765	GO:0015184		ko02010	ABC transporters	tcyM
Cystine Transport	tcyN		tcyN|tcyN	tcyN		3.A.1.3.13			L-cystine transport system ATP-binding protein	K16960	COG1126	GO:0015184		ko02010	ABC transporters	tcyN
Cystine Transport	tcyP	yhcL	tcyP|yhcL|tcyP	tcyP		2.A.23.1.4				K06956	COG1823					tcyP
Glutathione Transport	gsiB	glutathione transport system substrate-binding protein|YliB	gsiB|glutathione transport system substrate-binding protein|YliB|gsiB	gsiB		3.A.1.5.11			glutathione transport system substrate-binding protein	K13889	COG0747	GO:0015184		ko02010	ABC transporters	gsiB
Glutathione Transport	gsIC	YliC	gsIC|YliC|gsiC	gsIC		3.A.1.5.11			glutathione transport system permease protein	K13890	COG0601	GO:0034775		ko02010	ABC transporters	gsiC
Glutathione Transport	gsiD	YliD	gsiD|YliD|gsiD	gsiD		3.A.1.5.11			glutathione transport system permease protein	K13891	COG1173	GO:0034775		ko02010	ABC transporters	gsiD
Glutathione Transport	gsiA	YliA	gsiA|YliA|gsiA	gsiA		3.A.1.5.11			glutathione transport system ATP-binding protein	K13892	COG1123	GO:0034775		ko02010	ABC transporters	gsiA
Dipeptide Transport	dppA	GbpA|HbpA	dppA|GbpA|HbpA|dppA	dppA		3.A.1.5.27			dipeptide transport system substrate-binding protein	K12368	COG0747			ko02010	ABC transporters	dppA
Dipeptide Transport	dppB		dppB|dppB	dppB		3.A.1.5.27			dipeptide transport system permease protein	K12369	COG0601			ko02010	ABC transporters	dppB
Dipeptide Transport	dppC		dppC|dppC	dppC		3.A.1.5.27			dipeptide transport system permease protein	K12370	COG1173			ko02010	ABC transporters	dppC
Dipeptide Transport	dppD		dppD|dppD	dppD		3.A.1.5.27			dipeptide transport system ATP-binding protein	K12371	COG0444			ko02010	ABC transporters	dppD
Dipeptide Transport	dppF		dppF|dppF	dppF		3.A.1.5.27			dipeptide transport system ATP-binding protein	K12372	COG1124			ko02010	ABC transporters	dppF
Oligopeptide Transport	oppA	mppA	oppA|mppA|oppA|mppA	oppA		3.A.1.5.26			oligopeptide transport system substrate-binding protein	K15580	COG4166			ko02010	ABC transporters	oppA|mppA
Oligopeptide Transport	oppB		oppB|oppB	oppB		3.A.1.5.26			oligopeptide transport system permease protein	K15581	COG0601			ko02010	ABC transporters	oppB
Oligopeptide Transport	oppC		oppC|oppC	oppC		3.A.1.5.26			oligopeptide transport system permease protein	K15582	COG1173			ko02010	ABC transporters	oppC
Oligopeptide Transport	oppD		oppD|oppD	oppD		3.A.1.5.26			oligopeptide transport system ATP-binding protein	K15583	COG0444	GO:0015197|GO:1904680		ko02010	ABC transporters	oppD
Oligopeptide Transport	oppF		oppF|oppF	oppF					oligopeptide transport system ATP-binding protein	K10823	COG4608	GO:0015197|GO:1904680		ko02010	ABC transporters	oppF
Branched Chain aa Transport	livK	livJ	livK|livJ	livK		3.A.1.4			branched-chain amino acid transport system substrate-binding protein	K01999	COG0683			ko02010|ko02024	ABC transporters|Quorum sensing	livK
Branched Chain aa Transport	livH	livH	livH	livH		3.A.1.4			branched-chain amino acid transport system permease protein	K01997	COG0559			ko02010|ko02024	ABC transporters|Quorum sensing	livH
Branched Chain aa Transport	livM	livM	livM	livM		3.A.1.4			branched-chain amino acid transport system permease protein	K01998	COG4177			ko02010|ko02024	ABC transporters|Quorum sensing	livM
Branched Chain aa Transport	livG	livG	livG	livG		3.A.1.4			branched-chain amino acid transport system ATP-binding protein	K01995	COG0411			ko02010|ko02024	ABC transporters|Quorum sensing	livG
Branched Chain aa Transport	livF	livF	livF	livF		3.A.1.4			branched-chain amino acid transport system ATP-binding protein	K01996	COG0410			ko02010|ko02024	ABC transporters|Quorum sensing	livF
Cysteine Transport	cjaA	ABC.PA.S	cjaA|ABC.PA.S|ABC.PA.S	cjaA		3.A.1.3			polar amino acid transport system substrate-binding protein	K02030	COG0834			ko00001		ABC.PA.S
