## Supplementary File 2 for "Cysteine dependence in *Lactobacillus iners* constitutes a novel therapeutic target to modify the vaginal microbiota": cysteine_metabolomics_data_2020_09_03.txt

Group_Metab	Subject_ID	Collection_Date	Visit_Code	Volume_Extracted	cystathionine	cysteine	cysteinylglycine	glutathione, reduced (GSH)	homocysteine
UNMD-03606	127-33-1560-1169	2017-05-16	1-007-0	100	NA	6275616.5	3867206	620116.5625	163583.5938
UNMD-03607	127-33-1510-1125	2017-05-30	1-017-0	100	NA	9817960	2467754.25	1884386.5	269059.2813
UNMD-03608	127-33-1512-1127	2017-06-02	1-017-5	100	442433.0313	1991189.125	3440714	150840.4375	NA
UNMD-03609	127-33-1789-1344	2017-09-18	1-008-0	100	287101.4688	6143074	3214633.5	2922662.5	179641.7344
UNMD-03610	127-33-1621-1215	2017-06-29	1-008-5	100	NA	527072.875	510643.8125	45577.9648	NA
UNMD-03611	127-33-1640-1227	2017-07-06	1-009-5	100	337903.4375	33610404	14691898	15830274	721659.4375
UNMD-03612	127-33-1618-1216	2017-07-06	1-009-5	100	148878.8281	1199379.875	4168414	164177.7656	NA
UNMD-03613	127-33-1691-1272	2017-07-11	1-007-0	100	NA	1807966.125	4033028.25	337617.0938	217494.9688
UNMD-03614	127-33-1672-1251	2017-07-11	1-007-0	100	247554.6094	21448668	5054124	2654097	127072.5156
UNMD-03615	127-33-1733-1310	2017-08-07	1-006-0	75	488590.8125	56444596	11051240	8405835	435644
UNMD-03616	127-33-1700-1284	2017-07-25	1-009-0	100	NA	2151591.5	1007152	2596061.75	159466.7656
UNMD-03617	127-33-1746-1326	2017-07-31	1-005-0	100	NA	546410.5	NA	NA	NA
UNMD-03618	127-33-1741-1311	2017-08-24	1-008-5	100	NA	316066.0938	597667.4375	NA	NA
UNMD-03619	127-33-1841-1391	2017-10-20	1-007-5	100	NA	1037795.875	NA	237402.1563	158491.9844
UNMD-03620	127-33-1826-1383	2017-10-24	1-008-0	100	NA	1076628	1776734	118496.1172	121989.6563
UNMD-03621	127-33-1884-1426	2017-12-05	1-006-0	100	1044443.1875	37886920	16378876	5845595.5	426695.0313
UNMD-03622	127-33-1844-1400	2017-10-27	1-008-5	100	NA	622616.6875	NA	NA	NA
UNMD-03642	127-33-1719-1292	2017-07-31	1-005-0	100	104262.9609	6166904.5	6361396.5	NA	114320.6484
UNMD-03643	127-33-1814-1376	2017-10-24	1-008-0	100	171267.9375	21684006	6971282.5	7985053.5	448647.5625
UNMD-03644	127-33-1416-1052	2017-05-11	1-029-5	100	1074998.625	52061904	9902580	6813791	848747.5
UNMD-03645	127-33-1456-1083	2017-05-11	1-029-5	100	433397	31296666	8623878	9020178	453360.1563
UNMD-03646	127-33-1602-1201	2017-05-16	1-007-0	100	4525286	63246568	15230376	10393166	422330.4063
UNMD-03647	127-33-1727-1302	2017-08-28	1-009-0	100	NA	5683742	1347303.5	1776308.5	155212.9063
UNMD-03648	127-33-1731-1305	2017-08-28	1-009-0	100	2256236	170226368	26354944	8974141	5995182
UNMD-03649	127-33-1704-1291	2017-09-14	1-011-5	100	NA	13856870	7615436.5	3490117.75	485796.1875
UNMD-03650	127-33-1768-1333	2017-09-18	1-008-0	100	NA	1152304.875	1308312.375	71184.4766	269126.3438
UNMD-03651	127-33-1791-1361	2017-09-18	1-008-0	100	961083.75	49737880	25936856	14461534	1870442.5
UNMD-03652	127-33-1637-1229	2017-06-26	1-008-0	100	418963.0313	54328308	3291703.25	1112358.875	4247224.5
UNMD-03653	127-33-1656-1244	2017-06-29	1-008-5	100	NA	10351220	4509393	7266898.5	619496.875
UNMD-03654	127-33-1697-1278	2017-07-14	1-007-5	100	116381.9844	12126942	3104952.25	5434928.5	266062.0625
UNMD-03655	127-33-1683-1263	2017-07-25	1-009-0	100	649930.25	8402275	5328817	4024417.75	1397517.75
UNMD-03656	127-33-1711-1295	2017-08-10	1-006-5	100	170720.3281	12957447	8920710	6364895	NA
UNMD-03657	127-33-1806-1360	2017-10-12	1-011-5	100	750910	27289324	6768706	3595109.5	414659.4688
UNMD-03658	127-33-1848-1399	2017-10-20	1-007-5	100	NA	749701.375	774853.9375	30052.8281	213141.9688
UNMD-03659	127-33-1839-1405	2017-10-24	1-008-0	100	534424.75	33375540	8682190	6898788.5	680127.6875
UNMD-03678	127-33-1443-1076	2017-05-11	1-029-5	100	NA	1120158.25	517097.75	NA	NA
UNMD-03679	127-33-1903-1438	2017-12-01	1-005-5	100	339680.9063	6236589	1743636	709263.9375	808296.4375
UNMD-03681	127-33-1705-1290	2017-08-07	1-006-0	100	NA	1039325.5625	NA	195016.6719	NA
UNMD-03682	127-33-1716-1293	2017-08-14	1-007-0	100	NA	1578976.625	3474121.5	NA	NA
UNMD-03683	127-33-1762-1331	2017-10-12	1-011-5	100	NA	130122.0469	NA	NA	NA
UNMD-03684	127-33-1829-1389	2017-10-20	1-007-5	100	145580.5156	922596.4375	1653460.125	NA	245102.7656
UNMD-03685	127-33-1831-1379	2017-10-20	1-007-5	100	NA	47958624	19410682	9070023	3359080.5
UNMD-03686	127-33-1856-1404	2017-10-24	1-008-0	100	NA	7777314	10088732	1476448.125	944015.625
UNMD-03687	127-33-1894-1425	2017-12-05	1-006-0	100	123879.5156	7714037.5	7787838	406403.1875	NA
UNMD-03688	127-33-1869-1413	2017-12-05	1-006-0	100	1033626.3125	38161544	8160059.5	2245253.5	356763.4375
UNMD-03689	127-33-1896-1440	2017-12-12	1-007-0	100	92942.2266	2255257.75	4743702.5	192772.5938	226794.7656
UNMD-03714	127-33-1752-1322	2017-08-07	1-006-0	100	NA	3587424	1244611.125	NA	NA
UNMD-03715	127-33-1579-1186	2017-05-16	1-007-0	100	NA	3188087	2372238.5	4530765	442390.6875
UNMD-03716	127-33-1452-1078	2017-05-25	1-031-5	100	510667.875	14035703	30133174	66079.0859	613902.75
UNMD-03717	127-33-1753-1327	2017-09-14	1-011-5	100	NA	6926473.5	8214710	2269173.75	449654.4375
UNMD-03718	127-33-1714-1297	2017-09-14	1-011-5	100	NA	965668	NA	NA	NA
UNMD-03719	127-33-1782-1347	2017-09-21	1-008-5	100	NA	6319128	13679715	1233099.125	1117147.875
UNMD-03720	127-33-1633-1222	2017-07-06	1-009-5	100	1051111.25	15635273	15657360	12552321	745175.6875
UNMD-03721	127-33-1695-1277	2017-07-11	1-007-0	100	3388008.25	187480432	61687948	17136994	2520665.75
UNMD-03722	127-33-1658-1262	2017-07-11	1-007-0	100	NA	4515238.5	2799387.75	1052305.5	1920578.25
UNMD-03723	127-33-1671-1250	2017-07-14	1-007-5	100	NA	1748687.875	2285199.5	1219602.625	221950.0156
UNMD-03724	127-33-1689-1265	2017-07-25	1-009-0	100	190620.3438	5747430.5	1946371.5	3467479.5	331078.9375
UNMD-03725	127-33-1650-1246	2017-07-25	1-009-0	100	NA	342839.8125	1246228.625	NA	NA
UNMD-03726	127-33-1693-1283	2017-07-28	1-009-5	100	1380491.875	14940876	15345663	1733222.875	552440
UNMD-03727	127-33-1729-1309	2017-08-14	1-007-0	100	NA	24859440	30052978	1331793.25	NA
UNMD-03728	127-33-1805-1364	2017-10-05	1-010-5	100	1718661.875	110721280	24552780	23701790	3013170.75
UNMD-03729	127-33-1837-1397	2017-10-20	1-007-5	100	NA	61983728	9199494	10696972	3636554
UNMD-03731	127-33-1878-1422	2017-11-24	1-004-5	100	NA	6839735.5	5582419	2268854	282603.2188
UNMD-03732	127-33-1885-1433	2017-12-01	1-005-5	100	NA	7693008	23121008	NA	156339.2969
UNMD-03751	127-33-1593-1191	2017-05-16	1-007-0	100	NA	1215252.875	NA	NA	NA
UNMD-03752	127-33-1457-1080	2017-05-25	1-031-5	100	NA	10259785	7204193	4519105.5	294434.9375
UNMD-03753	127-33-1511-1126	2017-05-30	1-017-0	100	NA	832998.625	NA	75217.75	NA
UNMD-03754	127-33-1472-1090	2017-06-02	1-017-5	100	NA	3097383.75	1586885.5	399422.5313	NA
UNMD-03755	127-33-1724-1300	2017-08-28	1-009-0	100	471976.625	3666265	9368922	1299626.875	209431.9063
UNMD-03756	127-33-1769-1367	2017-09-21	1-008-5	100	1674441.625	5634776.5	222446.4063	569918.3125	323784.5
UNMD-03757	127-33-1739-1349	2017-09-21	1-008-5	100	155366.0625	3626601.5	3535429.5	1022145.8125	669810.9375
UNMD-03758	127-33-1702-1282	2017-07-14	1-007-5	100	NA	1470672.625	1723366.25	139416.4063	NA
UNMD-03759	127-33-1665-1253	2017-07-18	1-008-0	100	NA	9040839	24593544	5002034	715576.8125
UNMD-03760	127-33-1745-1316	2017-08-10	1-006-5	100	NA	1151929.75	NA	NA	NA
UNMD-03761	127-33-1718-1315	2017-08-24	1-008-5	100	925544.875	50356332	12019145	11871133	740031.6875
UNMD-03762	127-33-1795-1357	2017-10-12	1-011-5	100	NA	4172391.25	6463089	1103949.25	400461.125
UNMD-03763	127-33-1854-1412	2017-12-12	1-007-0	100	NA	2650338.75	7443237	1193689	NA
UNMD-03764	127-33-1879-1418	2017-11-24	1-004-5	100	5121807.5	173689312	49693440	28782182	1368174.75
UNMD-03765	127-33-1810-1372	2017-10-27	1-008-5	100	NA	8788816	5138038	298541.9375	469268.5625
UNMD-03766	127-33-1833-1378	2017-10-27	1-008-5	100	NA	14388927	2726676.25	5375469.5	NA
UNMD-03786	127-33-1421-1054	2017-05-25	1-031-5	100	NA	5690751.5	3272001.25	2065367.875	928503.75
UNMD-03787	127-33-1485-1102	2017-06-02	1-017-5	100	NA	19205048	4865238.5	7595254.5	731265.6875
UNMD-03788	127-33-1750-1317	2017-09-14	1-011-5	100	108226.4297	6595537	794028.6875	6097404	420260.625
UNMD-03789	127-33-1614-1214	2017-06-29	1-008-5	100	NA	1880560.75	3363808	56119.543	118356.2422
UNMD-03790	127-33-1664-1248	2017-07-25	1-009-0	100	259403.5313	11202192	9361014	8649738	380928.1875
UNMD-03791	127-33-1687-1260	2017-07-28	1-009-5	100	149942.4844	1005238.125	2207931	NA	NA
UNMD-03792	127-33-1663-1254	2017-07-28	1-009-5	100	NA	636112.0625	3830241.75	NA	209155.6563
UNMD-03793	127-33-1734-1301	2017-08-10	1-006-5	100	NA	10133047	1973725.5	NA	NA
UNMD-03794	127-33-1738-1313	2017-08-24	1-008-5	100	528128.3125	36082876	13915411	9438271	387554.2813
UNMD-03795	127-33-1888-1427	2017-11-21	1-004-0	100	94912.2578	9530227	10662752	12078924	399594.4375
UNMD-03796	127-33-1868-1423	2017-11-24	1-004-5	100	NA	1334167.625	1007458.125	296820.3125	229855.875
UNMD-03797	127-33-1870-1431	2017-12-01	1-005-5	100	NA	11312751	13146127	635515.5	283711.8125
UNMD-03798	127-33-1895-1434	2017-12-01	1-005-5	100	NA	7972160	1548847.625	811509.6875	369476.4688
UNMD-03822	127-33-1436-1066	2017-05-11	1-029-5	100	756766.0625	20921906	17632874	8382736.5	1195580.25
UNMD-03823	127-33-1463-1084	2017-05-11	1-029-5	100	148455.7813	2800688.5	4548257	885742	473146.75
UNMD-03824	127-33-1568-1171	2017-05-16	1-007-0	100	1623634	107958568	12979361	2329224.5	978458.125
UNMD-03825	127-33-1742-1330	2017-09-18	1-008-0	100	478036.5938	39455420	25127376	27612046	2723855.75
UNMD-03826	127-33-1767-1337	2017-09-18	1-008-0	100	NA	2948059.5	2512245.5	1314063.375	525047.5625
UNMD-03827	127-33-1766-1336	2017-09-21	1-008-5	100	270183.4688	4163809.5	8167940	NA	80963.3828
UNMD-03828	127-33-1756-1332	2017-09-21	1-008-5	100	933717.75	30270094	19821996	13906030	1786639.75
UNMD-03829	127-33-1619-1220	2017-06-22	1-007-5	100	378933.125	50190724	78949696	2937193	3939850.25
UNMD-03830	127-33-1616-1209	2017-06-26	1-008-0	100	NA	622462.5625	850817.1875	NA	231304.2188
UNMD-03831	127-33-1630-1235	2017-07-06	1-009-5	100	1405229.5	13440604	14465283	851064.9375	1060845.625
UNMD-03832	127-33-1657-1261	2017-07-14	1-007-5	100	652682.6875	34392764	11448432	3311039.25	712650
UNMD-03833	127-33-1675-1259	2017-07-18	1-008-0	100	2078682.125	100651072	41166052	20344578	2134475.25
UNMD-03834	127-33-1696-1279	2017-07-18	1-008-0	100	449325.5	12357131	10984441	3012899.75	860979.25
UNMD-03835	127-33-1694-1273	2017-07-28	1-009-5	100	NA	11218695	15278064	1143450.75	890258.75
UNMD-03836	127-33-1732-1307	2017-07-31	1-005-0	100	817482	16496596	10937254	9802048	290724.0625
UNMD-03837	127-33-1713-1299	2017-07-31	1-005-0	100	180341.9219	13486358	10507690	NA	279214.9688
UNMD-03838	127-33-1709-1289	2017-08-07	1-006-0	100	NA	17389452	6636162.5	2733465.5	NA
UNMD-03839	127-33-1710-1288	2017-08-14	1-007-0	100	1204705.75	59721804	47021860	22277728	1176986.875
UNMD-03840	127-33-1708-1287	2017-08-14	1-007-0	100	253653.9219	7037596	10905391	NA	NA
UNMD-03841	127-33-1726-1298	2017-08-24	1-008-5	100	145922.6719	26612184	4529980.5	2424922.5	350216.875
UNMD-03842	127-33-1775-1334	2017-10-05	1-010-5	100	NA	8164217.5	18194362	NA	141341.3438
UNMD-03843	127-33-1777-1355	2017-10-09	1-011-0	100	NA	3134283.25	817256.5625	748524.6875	148552.0313
UNMD-03844	127-33-1783-1354	2017-10-09	1-011-0	100	1582640.625	58457872	15781615	2284990	604447.8125
UNMD-03845	127-33-1758-1329	2017-10-12	1-011-5	100	NA	4942322	2622269.5	3870885.25	645427.0625
UNMD-03846	127-33-1863-1415	2017-12-05	1-006-0	100	NA	4465488.5	1852494.25	NA	NA
UNMD-03847	127-33-1882-1419	2017-11-21	1-004-0	100	NA	1793836.375	1133703.375	NA	NA
UNMD-03858	127-33-1625-1208	2017-06-29	1-008-5	100	417468.5	8274713	4276808.5	2235108.75	853650.8125
UNMD-03859	127-33-1662-1255	2017-07-11	1-007-0	100	NA	3678441.75	1548175.125	548024.0625	307137.5625
UNMD-03860	127-33-1667-1258	2017-07-14	1-007-5	100	NA	2232481.75	2583440.5	NA	277947.5625
UNMD-03861	127-33-1674-1257	2017-07-18	1-008-0	100	90666.1484	4040916	1909184.25	NA	NA
UNMD-03862	127-33-1747-1324	2017-08-24	1-008-5	75	592408.125	5468848.5	2145330.25	1372044	300245.9063
UNMD-03863	127-33-1816-1371	2017-10-24	1-008-0	100	NA	5213773.5	4207404.5	3022076.75	392662.9375
UNMD-03864	127-33-1652-1236	2017-06-22	1-007-5	100	118489.9141	555283.9375	1499020.375	NA	159678.8438
UNMD-03865	127-33-1624-1223	2017-06-22	1-007-5	100	709507.6875	14830216	12693921	2167537	2631059.5
UNMD-03866	127-33-1901-1429	2017-12-01	1-005-5	100	NA	7665395	15735774	4541631.5	477909.1563
UNMD-03882	127-33-1513-1128	2017-05-30	1-017-0	100	1031408.75	60041548	8577541	3597765.5	1031042.75
UNMD-03883	127-33-1503-1114	2017-06-02	1-017-5	100	548171.3125	8571604	13601716	4009521.25	218343.0469
UNMD-03884	127-33-1754-1328	2017-08-28	1-009-0	100	NA	3338847	2771827.5	1695798.5	462347.0625
UNMD-03885	127-33-1744-1325	2017-07-31	1-005-0	100	NA	1203127.75	4252655.5	NA	NA
UNMD-03886	127-33-1636-1226	2017-08-07	1-014-0	100	144011.6719	9318230	527244.875	NA	1426041
UNMD-03887	127-33-1748-1318	2017-08-10	1-006-5	100	NA	20248530	11754946	NA	242763.4375
UNMD-03888	127-33-1715-1286	2017-08-14	1-007-0	100	533179.8125	37466488	31100712	3283994.25	NA
UNMD-03889	127-33-1770-1339	2017-10-05	1-010-5	100	1682579.5	220869408	29330116	3441679	1843599.5
UNMD-03890	127-33-1642-1233	2017-06-22	1-007-5	100	NA	7773040	4071733	3052221.25	550326.5625
UNMD-03891	127-33-1859-1411	2017-12-05	1-006-0	100	NA	1346084	NA	NA	NA
UNMD-03892	127-33-1900-1435	2017-11-21	1-004-0	100	NA	2579646.5	5148646.5	135736.7813	212541.3594
UNMD-03893	127-33-1876-1420	2017-11-21	1-004-0	100	NA	5634776.5	3906095.25	533627.875	321668.9375
UNMD-03894	127-33-1892-1437	2017-11-21	1-004-0	100	NA	2830473	1735716.875	2582775.5	452859.0625
UNMD-03895	127-33-1889-1430	2017-11-24	1-004-5	100	285695.25	14494527	7049211.5	2245253.5	926297.75
UNMD-03896	127-33-1904-1439	2017-11-24	1-004-5	100	NA	6811491	5320873	3802602.75	NA
